# Heterogeneity and molecular programming of progenitors for motor neurons and oligodendrocytes

**DOI:** 10.1101/2021.06.01.446521

**Authors:** Lingyan Xing, Rui Chai, Jiaqi Wang, Jiaqi Lin, Hanyang Li, Yueqi Wang, Biqin Lai, Junjie Sun, Gang Chen

**Affiliations:** Key Laboratory of Neuroregeneration of Jiangsu and the Ministry of Education, Co-innovation Center of Neuroregeneration, NMPA Key Laboratory for Research and Evaluation of Tissue Engineering Technology Products, Nantong University, Nantong, China; Department of Physiology, School of Medicine, Nantong University, Nantong, China; School of Medicine, University of Utah, Salt Lake City, USA; Key Laboratory for Stem Cells and Tissue Engineering (Sun Yat-sen University), Ministry of Education, Co-innovation Center of Neuroregeneration Nantong University Nantong 226001 China; Basic Medical Research Center, School of Medicine, Nantong University, Nantong, China

**Keywords:** single-cell RNA sequencing (scRNA-seq), zebrafish, heterogeneity, oligodendrocyte progenitor cells (OPCs), neural progenitors, motor neurons, pMN domain, spinal cord

## Abstract

The pMN domain is a restricted domain in the ventral spinal cords, defined by the expression of *olig2* gene. The fate determination of pMN progenitors is highly temporally and spatially regulated, with motor neurons and oligodendrocyte progenitor cells (OPCs) developing sequentially. Insight into the heterogeneity and molecular programs of pMN progenitors is currently lacking. With the zebrafish model, we identified multiple states of neural progenitors using single-cell sequencing: proliferating progenitors, common progenitors for both motor neurons and OPCs, and restricted precursors <u>for</u> either motor neurons or OPCs. We found specific molecular programs for neural progenitor fate transition, and manipulations of representative genes in the motor neuron or OPC lineage confirmed their critical role in cell fate determination. The transcription factor NPAS3 is necessary for the development of the OPC lineage and can interact with many known genes associated with schizophrenia. Deciphering progenitor heterogeneity and molecular mechanisms for these transitions will elucidate the formation of complex neuron-glia networks in the central nervous system during development, and understand the basis of neurodevelopmental disorders.
