## Supplemental Table 2 for "Heterogeneity and molecular programming of progenitors for motor neurons and oligodendrocytes": Supplemental Table 2.xlsx

### Sheet: Sheet1
Gene Name	Gene ID	Description	Chromosome	References
ABT1	29777	activator of basal transcription 1	6	(Wu, Yao, and Luo 2017) (Shi, Levinson, Duan, Sanders, Zheng, Pe’er, Dudbridge, Holmans, Whittemore, Mowry, Olincy, Amin, Cloninger, Silverman, Buccola, Byerley, Black, Crowe, Oksenberg, Mirel, Kendler, Freedman, and Gejman 2009)
AKT1	207	v-akt murine thymoma viral oncogene homolog 1	14	(Thiselton, Vladimirov, Kuo, McClay, Wormley, Fanous, O’Neill, Walsh, Van den Oord, Kendler, and Riley 2008; Karege, Meary, Perroud, Jamain, Leboyer, Ballmann, Fernandez, Malafosse, and Schurhoff 2012)
ARVCF	421	armadillo repeat gene deletes in VCFS	22	(Mas, Bernardo, Parellada, Garcia-Rizo, Gasso, Alvarez, and Lafuente 2009; Sim, Chan, Woon, Low, Lim, Yang, Lee, Chong, Sitoh, Chan, Liu, Tan, Williams, and Nowinski 2012)
BTN3A1	11119	butyrophilin subfamily 3 member A1	6	(Shi, Wu, Zheng, Wen, Wang, Shu, Long, Shen, Wu, Saloustros, Chang-Claude, Brenner, Shu, and Cai 2018; Wu et al. 2017)
BTN3A2	11118	butyrophilin subfamily 3 member A2	6	(Wu, Bi, Zeng, Ma, Sun, Li, Xiao, Li, Zhang, Zheng, Sheng, Luo, and Yao 2019; Shi et al. 2009)
CACNA1C	775	calcium channel, voltage-dependent, L type, alpha 1C subunit	12	(Zhu, Yin, Liang, Luo, Lv, Dai, Xiong, Fu, Li, Lin, Lin, Wang, and Ma 2019; Liu, Wu, Xia, Yao, and Wang 2020)
CHRNA7	1139	cholinergic receptor, nicotinic, alpha 7	15	(Bakanidze, Roinishvili, Chkonia, Kitzrow, Richter, Neumann, Herzog, Brand, and Puls 2013; Zammit, Spurlock, Williams, Norton, Williams, O'Donovan, and Owen 2007)
CNTNAP2	26047	contactin associated protein-like 2	7	(Ji, Li, Pan, Tao, Ju, Wen, Fu, An, Zhao, Wang, He, Feng, Yi, and Shi 2013; Friedman, Vrijenhoek, Markx, Janssen, van der Vliet, Faas, Knoers, Cahn, Kahn, Edelmann, Davis, Silverman, Brunner, van Kessel, Wijmenga, Ophoff, and Veltman 2007)
COMT	1312	catechol-O-methyltransferase	22	(Chen, Wang, O'Neill, Walsh, and Kendler 2004; Shifman, Bronstein, Sternfeld, Pisante-Shalom, Lev-Lehman, Weizman, Reznik, Spivak, Grisaru, Karp, Schiffer, Kotler, Strous, Swartz-Vanetik, Knobler, Shinar, Beckmann, Yakir, Risch, Zak, and Darvasi 2002)
DAOA	267012	D-amino acid oxidase activator	13	(Chu, Chow, Cohen-Woods, Gaysina, Tang, and McGuffin 2017; Detera-Wadleigh and McMahon 2006)
DISC1	27185	disrupted in schizophrenia 1	1	(Rampino, Walker, Torrance, Anderson, Fazio, Di Giorgio, Taurisano, Gelao, Romano, Masellis, Ursini, Caforio, Blasi, Millar, Porteous, Thomson, Bertolino, and Evans 2014; Millar, Wilson-Annan, Anderson, Christie, Taylor, Semple, Devon, Clair, Muir, Blackwood, and Porteous 2000)
DRD2	1813	dopamine receptor D2	11	(Vink, de Leeuw, Luykx, van Eijk, van den Munkhof, van Buuren, and Kahn 2016) (Kukreti, Tripathi, Bhatnagar, Gupta, Chauhan, Kubendran, Janardhan Reddy, Jain, and Brahmachari 2006)
DRD4	1815	dopamine receptor D4	11	(Xu, Wu, Zhang, Wang, and Yao 2018; Mitsuyasu, Hirata, Sakai, Shibata, Takeda, Ninomiya, Kawasaki, Tashiro, and Fukumaki 2001)
DTNBP1	84062	dystrobrevin binding protein 1	6	(Straub, Jiang, MacLean, Ma, Webb, Myakishev, Harris-Kerr, Wormley, Sadek, Kadambi, Cesare, Gibberman, Wang, O'Neill, Walsh, and Kendler 2002; Van Den Bogaert, Schumacher, Schulze, Otte, Ohlraun, Kovalenko, Becker, Freudenberg, Jönsson, Mattila-Evenden, Sedvall, Czerski, Kapelski, Hauser, Maier, Rietschel, Propping, Nöthen, and Cichon 2003; Schwab, Knapp, Mondabon, Hallmayer, Borrmann-Hassenbach,…
ERBB4	2066	v-erb-a erythroblastic leukemia viral oncogene	2	(Law, Kleinman, Weinberger, and Weickert 2007) (Norton, Moskvina, Morris, Bray, Zammit, Williams, Williams, Preece, Dwyer, Wilkinson, Spurlock, Kirov, Buckland, Waddington, Gill, Corvin, Owen, and O'Donovan 2006)
FAM69A	388650	family with sequence similarity 69, member A	1	(Wang, Liu, and Aragam 2010; Shi et al. 2009)
FMR1	2332	fragile X mental retardation 1	23	(Fatemi, Kneeland, Liesch, and Folsom 2010; Kovacs, Kelemen, and Keri 2013)
FXR1	8087	fragile X mental retardation, autosomal homolog 1	3	(Schizophrenia Working Group of the Psychiatric Genomics 2014; Takata, Matsumoto, and Kato 2017)
HIST1H2AH	85235	histone cluster 1, H2ah	6	(Shi et al. 2009; Kim, Kim, Myung, Lee, Kim, Kim, and Won 2020)
HTR2A	3356	5-hydroxytryptamine (serotonin) receptor 2A	13	(Golimbet, Lavrushina, Kaleda, Abramova, and Lezheiko 2007; Spurlock, Heils, Holmans, Williams, D'Souza, Cardno, Murphy, Jones, Buckland, McGuffin, Lesch, and Owen 1998)
HMGN4	10473	high mobility group nucleosomal binding domain 4	6	(Shi et al. 2009; Wu et al. 2017)
MYO18B	84700	myosin XVIIIB	22	(Takata, Iwayama, Fukuo, Ikeda, Okochi, Maekawa, Toyota, Yamada, Hattori, Ohnishi, Toyoshima, Ujike, Inada, Kunugi, Ozaki, Nanko, Nakamura, Mori, Kanba, Iwata, Kato, and Yoshikawa 2013; International Schizophrenia, Purcell, Wray, Stone, Visscher, O'Donovan, Sullivan, and Sklar 2009)
NOTCH4	4855	Notch homolog 4 (Drosophila)	6	(Prasad, Chowdari, Wood, Bhatia, Deshpande, Nimgaonkar, and Thelma 2004; Luo, Klempan, Lappalainen, Rosenheck, Charney, Erdos, van Kammen, Kranzler, Kennedy, and Gelernter 2004)
NRG1	3084	neuregulin 1	8	(Stefansson, Sigurdsson, Steinthorsdottir, Bjornsdottir, Sigmundsson, Ghosh, Brynjolfsson, Gunnarsdottir, Ivarsson, Chou, Hjaltason, Birgisdottir, Jonsson, Gudnadottir, Gudmundsdottir, Bjornsson, Ingvarsson, Ingason, Sigfusson, Hardardottir, Harvey, Lai, Zhou, Brunner, Mutel, Gonzalo, Lemke, Sainz, Johannesson, Andresson, Gudbjartsson, Manolescu, Frigge, Gurney, Kong, Gulcher, Petursson, and Stef…
NRGN	4900	neurogranin	11	(Ohi, Hashimoto, Yasuda, Fukumoto, Yamamori, Umeda-Yano, Fujimoto, Iwase, Kazui, and Takeda 2013; Sudesh, Priyadarshini, Preeti, John, Thara, Mowry, and Munirajan 2017)
POM121L2	94026	nuclear pore membrane protein 121 -like 2	6	(Liu, Kanazawa, Tian, Mohamed Saini, Mancuso, Mostaid, Takahashi, Zhang, Zhang, Yu, Doo Shin, Sub Cheong, Ikeda, Kubo, Iwata, Woo, Yue, Kamatani, Shi, Li, Everall, Pantelis, and Bousman 2019; Aberg, Liu, Bukszar, McClay, Khachane, Andreassen, Blackwood, Corvin, Djurovic, Gurling, Ophoff, Pato, Pato, Riley, Webb, Kendler, O'Donovan, Craddock, Kirov, Owen, Rujescu, St Clair, Werge, Hultman, Delisi,…
PPP3CC	5533	protein phosphatase 3 (formerly 2B), catalytic subunit, gamma isoform	8	(Gerber, Hall, Miyakawa, Demars, Gogos, Karayiorgou, and Tonegawa 2003; Shi, Gershon, and Liu 2008)
RGS4	5999	regulator of G-protein signaling 4	1	(Talkowski, Seltman, Bassett, Brzustowicz, Chen, Chowdari, Collier, Cordeiro, Corvin, Deshpande, Egan, Gill, Kendler, Kirov, Heston, Levitt, Lewis, Li, Mirnics, Morris, Norton, O'Donovan, Owen, Richard, Semwal, Sobell, St Clair, Straub, Thelma, Vallada, Weinberger, Williams, Wood, Zhang, Devlin, and Nimgaonkar 2006; Williams, Preece, Spurlock, Norton, Williams, McCreadie, Buckland, Sharkey, Chowd…
TAAR6	319100	trace amine associated receptor 6	6	(Duan, Martinez, Sanders, Hou, Saitou, Kitano, Mowry, Crowe, Silverman, Levinson, and Gejman 2004; Vladimirov, Thiselton, Kuo, McClay, Fanous, Wormley, Vittum, Ribble, Moher, van den Oord, O'Neill, Walsh, Kendler, and Riley 2007)
TCF4	6925	transcription factor 4	18	(Forrest, Hill, Kavanagh, Tansey, Waite, and Blake 2018; Li, Li, Chen, Zhao, Wang, Huang, Li, Li, Liu, Zeng, Feng, He, and Shi 2010)
ZNF804A	91752	zinc finger protein 804A	2	(Girgenti, LoTurco, and Maher 2012; O'Donovan, Craddock, Norton, Williams, Peirce, Moskvina, Nikolov, Hamshere, Carroll, Georgieva, Dwyer, Holmans, Marchini, Spencer, Howie, Leung, Hartmann, Moller, Morris, Shi, Feng, Hoffmann, Propping, Vasilescu, Maier, Rietschel, Zammit, Schumacher, Quinn, Schulze, Williams, Giegling, Iwata, Ikeda, Darvasi, Shifman, He, Duan, Sanders, Levinson, Gejman, Cichon,…
References
1		Aberg, K. A., Y. Liu, J. Bukszar, J. L. McClay, A. N. Khachane, O. A. Andreassen, D. Blackwood, A. Corvin, S. Djurovic, H. Gurling, R. Ophoff, C. N. Pato, M. T. Pato, B. Riley, T. Webb, K. Kendler, M. O'Donovan, N. Craddock, G. Kirov, M. Owen, D. Rujescu, D. St Clair, T. Werge, C. M. Hultman, L. E. Delisi, P. Sullivan, and E. J. van den Oord. (2013). A comprehensive family-based replication study…
2		Bakanidze, G., M. Roinishvili, E. Chkonia, W. Kitzrow, S. Richter, K. Neumann, M. H. Herzog, A. Brand, and I. Puls. (2013). Association of the Nicotinic Receptor alpha7 Subunit Gene (CHRNA7) with Schizophrenia and Visual Backward Masking. Front Psychiatry 4:133. doi: 10.3389/fpsyt.2013.00133.
3		Chen, X., X. Wang, A. F. O'Neill, D. Walsh, and K. S. Kendler. (2004). Variants in the catechol-o-methyltransferase (COMT) gene are associated with schizophrenia in Irish high-density families. Mol Psychiatry 9 doi: 10:962-967. 10.1038/sj.mp.4001519.
4		Chu, C. S., P. C. Chow, S. Cohen-Woods, D. Gaysina, K. Y. Tang, and P. McGuffin. (2017). The DAOA gene is associated with schizophrenia in the Taiwanese population. Psychiatry Res 252:201-207. doi: doi: 10.1016/j.psychres.2017.03.013.
5		Detera-Wadleigh, S. D., and F. J. McMahon. (2006). G72/G30 in schizophrenia and bipolar disorder: review and meta-analysis. Biol Psychiatry 60 2:106-114. doi: 10.1016/j.biopsych.2006.01.019.
6		Duan, J., M. Martinez, A. R. Sanders, C. Hou, N. Saitou, T. Kitano, B. J. Mowry, R. R. Crowe, J. M. Silverman, D. F. Levinson, and P. V. Gejman. (2004). Polymorphisms in the trace amine receptor 4 (TRAR4) gene on chromosome 6q23.2 are associated with susceptibility to schizophrenia. Am J Hum Genet 75 4:624-638. doi: 10.1086/424887.
7		Fatemi, S. H., R. E. Kneeland, S. B. Liesch, and T. D. Folsom. (2010). Fragile X mental retardation protein levels are decreased in major psychiatric disorders. Schizophr Res 124 1-3:246-247. doi: 10.1016/j.schres.2010.07.017.
8		Forrest, M. P., M. J. Hill, D. H. Kavanagh, K. E. Tansey, A. J. Waite, and D. J. Blake. (2018). The Psychiatric Risk Gene Transcription Factor 4 (TCF4) Regulates Neurodevelopmental Pathways Associated With Schizophrenia, Autism, and Intellectual Disability. Schizophr Bull 44 5:1100-1110. doi: 10.1093/schbul/sbx164.
9		Friedman, J. I., T. Vrijenhoek, S. Markx, I. M. Janssen, W. A. van der Vliet, B. H. W. Faas, N. V. Knoers, W. Cahn, R. S. Kahn, L. Edelmann, K. L. Davis, J. M. Silverman, H. G. Brunner, A. G. van Kessel, C. Wijmenga, R. A. Ophoff, and J. A. Veltman. (2007). CNTNAP2 gene dosage variation is associated with schizophrenia and epilepsy. Molecular Psychiatry 13 3:261-266. doi: 10.1038/sj.mp.4002049.
10		Gerber, D. J., D. Hall, T. Miyakawa, S. Demars, J. A. Gogos, M. Karayiorgou, and S. Tonegawa. (2003). Evidence for association of schizophrenia with genetic variation in the 8p21.3 gene, PPP3CC, encoding the calcineurin gamma subunit. Proc Natl Acad Sci U S A 100. doi: 10.1073/pnas.1432927100.
11		Girgenti, M. J., J. J. LoTurco, and B. J. Maher. (2012). ZNF804a regulates expression of the schizophrenia-associated genes PRSS16, COMT, PDE4B, and DRD2. PLoS One 7 2:e32404. doi: 10.1371/journal.pone.0032404.
12		Golimbet, V. E., O. M. Lavrushina, V. G. Kaleda, L. I. Abramova, and T. V. Lezheiko. (2007). Supportive evidence for the association between the T102C 5-HTR2A gene polymorphism and schizophrenia: a large-scale case-control and family-based study. Eur Psychiatry 22 3:167-170. doi: 10.1016/j.eurpsy.2006.06.002.
13		International Schizophrenia, C., S. M. Purcell, N. R. Wray, J. L. Stone, P. M. Visscher, M. C. O'Donovan, P. F. Sullivan, and P. Sklar. (2009). Common polygenic variation contributes to risk of schizophrenia and bipolar disorder. Nature 460 7256:748-752. doi: 10.1038/nature08185.
14		Ji, W., T. Li, Y. Pan, H. Tao, K. Ju, Z. Wen, Y. Fu, Z. An, Q. Zhao, T. Wang, L. He, G. Feng, Q. Yi, and Y. Shi. (2013). CNTNAP2 is significantly associated with schizophrenia and major depression in the Han Chinese population. Psychiatry Research 207 3:225-228. doi: 10.1016/j.psychres.2012.09.024.
15		Karege, F., A. Meary, N. Perroud, S. Jamain, M. Leboyer, E. Ballmann, R. Fernandez, A. Malafosse, and F. Schurhoff. (2012). Genetic overlap between schizophrenia and bipolar disorder: a study with AKT1 gene variants and clinical phenotypes. Schizophr Res 135 1-3:8-14. doi: 10.1016/j.schres.2011.12.015.
16		Kim, S., K. Kim, W. Myung, H. Lee, H. Kim, D. K. Kim, and H.-H. Won. (2020). Two-sample Mendelian randomization study for schizophrenia and breast cancer. Precision and Future Medicine 4 1:21-30. doi: 10.23838/pfm.2019.00093.
17		Kovacs, T., O. Kelemen, and S. Keri. (2013). Decreased fragile X mental retardation protein (FMRP) is associated with lower IQ and earlier illness onset in patients with schizophrenia. Psychiatry Res 210 3:690-693. doi: 10.1016/j.psychres.2012.12.022.
18		Kukreti, R., S. Tripathi, P. Bhatnagar, S. Gupta, C. Chauhan, S. Kubendran, Y. C. Janardhan Reddy, S. Jain, and S. K. Brahmachari. (2006). Association of DRD2 gene variant with schizophrenia. Neurosci Lett 392 1-2:68-71. doi: 10.1016/j.neulet.2005.08.059.
19		Law, A. J., J. E. Kleinman, D. R. Weinberger, and C. S. Weickert. (2007). Disease-associated intronic variants in the ErbB4 gene are related to altered ErbB4 splice-variant expression in the brain in schizophrenia. Hum Mol Genet 16 2:129-141. doi: 10.1093/hmg/ddl449.
20		Li, T., Z. Li, P. Chen, Q. Zhao, T. Wang, K. Huang, J. Li, Y. Li, J. Liu, Z. Zeng, G. Feng, L. He, and Y. Shi. (2010). Common variants in major histocompatibility complex region and TCF4 gene are significantly associated with schizophrenia in Han Chinese. Biol Psychiatry 68 7:671-673. doi: 10.1016/j.biopsych.2010.06.014.
21		Liu, C., T. Kanazawa, Y. Tian, S. Mohamed Saini, S. Mancuso, M. S. Mostaid, A. Takahashi, D. Zhang, F. Zhang, H. Yu, H. Doo Shin, H. Sub Cheong, M. Ikeda, M. Kubo, N. Iwata, S. I. Woo, W. Yue, Y. Kamatani, Y. Shi, Z. Li, I. Everall, C. Pantelis, and C. Bousman. (2019). The schizophrenia genetics knowledgebase: a comprehensive update of findings from candidate gene studies. Transl Psychiatry 9 1:2…
22		Liu, Y. P., X. Wu, X. Xia, J. Yao, and B. J. Wang. (2020). The genome-wide supported CACNA1C gene polymorphisms and the risk of schizophrenia: an updated meta-analysis. BMC Med Genet 21 1:159. doi: 10.1186/s12881-020-01084-0.
23		Luo, X., T. A. Klempan, J. Lappalainen, R. A. Rosenheck, D. S. Charney, J. Erdos, D. P. van Kammen, H. R. Kranzler, J. L. Kennedy, and J. Gelernter. (2004). NOTCH4 gene haplotype is associated with schizophrenia in African Americans. Biological Psychiatry 55 2:112-117. doi: 10.1016/s0006-3223(03)00588-2.
24		Mas, S., M. Bernardo, E. Parellada, C. Garcia-Rizo, P. Gasso, S. Alvarez, and A. Lafuente. (2009). ARVCF single marker and haplotypic association with schizophrenia. Prog Neuropsychopharmacol Biol Psychiatry 33 6:1064-1069. doi: 10.1016/j.pnpbp.2009.06.001.
25		Millar, J. K., J. C. Wilson-Annan, S. Anderson, S. Christie, M. S. Taylor, C. A. Semple, R. S. Devon, D. M. S. Clair, W. J. Muir, D. H. Blackwood, and D. J. Porteous. (2000). Disruption of two novel genes by a translocation co-segregating with schizophrenia. Hum Mol Genet 9. doi: 10.1093/hmg/9.9.1415.
26		Mitsuyasu, H., N. Hirata, Y. Sakai, H. Shibata, Y. Takeda, H. Ninomiya, H. Kawasaki, N. Tashiro, and Y. Fukumaki. (2001). Association analysis of polymorphisms in the upstream region of the human dopamine D4 receptor gene (DRD4) with schizophrenia and personality traits. J Hum Genet 46:26-31. doi: 10.1007/s100380170120.
27		Norton, N., V. Moskvina, D. W. Morris, N. J. Bray, S. Zammit, N. M. Williams, H. J. Williams, A. C. Preece, S. Dwyer, J. C. Wilkinson, G. Spurlock, G. Kirov, P. Buckland, J. L. Waddington, M. Gill, A. P. Corvin, M. J. Owen, and M. C. O'Donovan. (2006). Evidence that interaction between neuregulin 1 and its receptor erbB4 increases susceptibility to schizophrenia. Am J Med Genet B Neuropsychiatr G…
28		O'Donovan, M. C., N. Craddock, N. Norton, H. Williams, T. Peirce, V. Moskvina, I. Nikolov, M. Hamshere, L. Carroll, L. Georgieva, S. Dwyer, P. Holmans, J. L. Marchini, C. C. Spencer, B. Howie, H. T. Leung, A. M. Hartmann, H. J. Moller, D. W. Morris, Y. Shi, G. Feng, P. Hoffmann, P. Propping, C. Vasilescu, W. Maier, M. Rietschel, S. Zammit, J. Schumacher, E. M. Quinn, T. G. Schulze, N. M. Williams…
29		Ohi, K., R. Hashimoto, Y. Yasuda, M. Fukumoto, H. Yamamori, S. Umeda-Yano, M. Fujimoto, M. Iwase, H. Kazui, and M. Takeda. (2013). Influence of the NRGN gene on intellectual ability in schizophrenia. J Hum Genet 58 10:700-705. doi: 10.1038/jhg.2013.82.
30		Prasad, S., K. V. Chowdari, J. Wood, T. Bhatia, S. N. Deshpande, V. L. Nimgaonkar, and B. K. Thelma. (2004). Association analysis of NOTCH 4 polymorphisms with schizophrenia among two independent family based samples. Am J Med Genet B Neuropsychiatr Genet 131B 1:6-9. doi: 10.1002/ajmg.b.30083.
31		Rampino, A., R. M. Walker, H. S. Torrance, S. M. Anderson, L. Fazio, A. Di Giorgio, P. Taurisano, B. Gelao, R. Romano, R. Masellis, G. Ursini, G. Caforio, G. Blasi, J. K. Millar, D. J. Porteous, P. A. Thomson, A. Bertolino, and K. L. Evans. (2014). Expression of DISC1-interactome members correlates with cognitive phenotypes related to schizophrenia. PLoS One 9 6:e99892. doi: 10.1371/journal.pone.…
32		Schizophrenia Working Group of the Psychiatric Genomics, C. (2014). Biological insights from 108 schizophrenia-associated genetic loci. Nature 511 7510:421-427. doi: 10.1038/nature13595.
33		Schwab, S. G., M. Knapp, S. Mondabon, J. Hallmayer, M. Borrmann-Hassenbach, M. Albus, B. Lerer, M. Rietschel, M. Trixler, W. Maier, and D. B. Wildenauer. (2003). Support for association of schizophrenia with genetic variation in the 6p22.3 gene, dysbindin, in sib-pair families with linkage and in an additional sample of triad families. Am J Hum Genet 72 1:185-190. doi: 10.1086/345463.
34		Shi, J., E. S. Gershon, and C. Liu. (2008). Genetic associations with schizophrenia: meta-analyses of 12 candidate genes. Schizophr Res 104 1-3:96-107. doi: 10.1016/j.schres.2008.06.016.
35		Shi, J., D. F. Levinson, J. Duan, A. R. Sanders, Y. Zheng, I. Pe’er, F. Dudbridge, P. A. Holmans, A. S. Whittemore, B. J. Mowry, A. Olincy, F. Amin, C. R. Cloninger, J. M. Silverman, N. G. Buccola, W. F. Byerley, D. W. Black, R. R. Crowe, J. R. Oksenberg, D. B. Mirel, K. S. Kendler, R. Freedman, and P. V. Gejman. (2009). Common variants on chromosome 6p22.1 are associated with schizophrenia. Natu…
36		Shi, J., L. Wu, W. Zheng, W. Wen, S. Wang, X. Shu, J. Long, C. Y. Shen, P. E. Wu, E. Saloustros, J. Chang-Claude, H. Brenner, X. O. Shu, and Q. Cai. (2018). Genetic Evidence for the Association between Schizophrenia and Breast Cancer. J Psychiatr Brain Sci 3 4. doi: 10.20900/jpbs.20180007.
37		Shifman, S., M. Bronstein, M. Sternfeld, A. Pisante-Shalom, E. Lev-Lehman, A. Weizman, I. Reznik, B. Spivak, N. Grisaru, L. Karp, R. Schiffer, M. Kotler, R. D. Strous, M. Swartz-Vanetik, H. Y. Knobler, E. Shinar, J. S. Beckmann, B. Yakir, N. Risch, N. B. Zak, and A. Darvasi. (2002). A highly significant association between a COMT haplotype and schizophrenia. Am J Hum Genet 71 6:1296-1302. doi: 10…
38		Sim, K., W. Y. Chan, P. S. Woon, H. Q. Low, L. Lim, G. L. Yang, J. Lee, S. A. Chong, Y. Y. Sitoh, Y. H. Chan, J. Liu, E. C. Tan, H. Williams, and W. L. Nowinski. (2012). ARVCF genetic influences on neurocognitive and neuroanatomical intermediate phenotypes in Chinese patients with schizophrenia. J Clin Psychiatry 73 3:320-326. doi: 10.4088/JCP.10m06491.
39		Spurlock, G., A. Heils, P. Holmans, J. Williams, U. M. D'Souza, A. Cardno, K. C. Murphy, L. Jones, P. R. Buckland, P. McGuffin, K. P. Lesch, and M. J. Owen. (1998). A family based association study of T102C polymorphism in 5HT2A and schizophrenia plus identification of new polymorphisms in the promoter. Mol Psychiatry 3:42-49. doi: 10.1038/sj.mp.4000342.
40		Stefansson, H., J. Sarginson, A. Kong, P. Yates, V. Steinthorsdottir, E. Gudfinnsson, S. Gunnarsdottir, N. Walker, H. Petursson, C. Crombie, A. Ingason, J. R. Gulcher, K. Stefansson, and D. St Clair. (2003). Association of neuregulin 1 with schizophrenia confirmed in a Scottish population. Am J Hum Genet 72 1:83-87. doi: 10.1086/345442.
41		Stefansson, H., E. Sigurdsson, V. Steinthorsdottir, S. Bjornsdottir, T. Sigmundsson, S. Ghosh, J. Brynjolfsson, S. Gunnarsdottir, O. Ivarsson, T. T. Chou, O. Hjaltason, B. Birgisdottir, H. Jonsson, V. G. Gudnadottir, E. Gudmundsdottir, A. Bjornsson, B. Ingvarsson, A. Ingason, S. Sigfusson, H. Hardardottir, R. P. Harvey, D. Lai, M. Zhou, D. Brunner, V. Mutel, A. Gonzalo, G. Lemke, J. Sainz, G. Joh…
42		Straub, R. E., Y. Jiang, C. J. MacLean, Y. Ma, B. T. Webb, M. V. Myakishev, C. Harris-Kerr, B. Wormley, H. Sadek, B. Kadambi, A. J. Cesare, A. Gibberman, X. Wang, F. A. O'Neill, D. Walsh, and K. S. Kendler. (2002). Genetic variation in the 6p22.3 gene DTNBP1, the human ortholog of the mouse dysbindin gene, is associated with schizophrenia. Am J Hum Genet 71 2:337-348. doi: 10.1086/341750.
43		Sudesh, R., T. Priyadarshini, R. Preeti, S. John, R. Thara, B. Mowry, and A. K. Munirajan. (2017). Minor allele C of rs12807809 polymorphism in NRGN contributes to the severity of psychosis in patients with Schizophrenia in South Indian population. Neurosci Lett 649:107-111. doi: 10.1016/j.neulet.2017.04.008.
44		Takata, A., Y. Iwayama, Y. Fukuo, M. Ikeda, T. Okochi, M. Maekawa, T. Toyota, K. Yamada, E. Hattori, T. Ohnishi, M. Toyoshima, H. Ujike, T. Inada, H. Kunugi, N. Ozaki, S. Nanko, K. Nakamura, N. Mori, S. Kanba, N. Iwata, T. Kato, and T. Yoshikawa. (2013). A population-specific uncommon variant in GRIN3A associated with schizophrenia. Biol Psychiatry 73 6:532-539. doi: 10.1016/j.biopsych.2012.10.02…
45		Takata, A., N. Matsumoto, and T. Kato. (2017). Genome-wide identification of splicing QTLs in the human brain and their enrichment among schizophrenia-associated loci. Nat Commun 8:14519. doi: 10.1038/ncomms14519.
46		Talkowski, M. E., H. Seltman, A. S. Bassett, L. M. Brzustowicz, X. Chen, K. V. Chowdari, D. A. Collier, Q. Cordeiro, A. P. Corvin, S. N. Deshpande, M. F. Egan, M. Gill, K. S. Kendler, G. Kirov, L. L. Heston, P. Levitt, D. A. Lewis, T. Li, K. Mirnics, D. W. Morris, N. Norton, M. C. O'Donovan, M. J. Owen, C. Richard, P. Semwal, J. L. Sobell, D. St Clair, R. E. Straub, B. K. Thelma, H. Vallada, D. R…
47		Thiselton, D. L., V. I. Vladimirov, P.-H. Kuo, J. McClay, B. Wormley, A. Fanous, F. A. O’Neill, D. Walsh, E. J. C. G. Van den Oord, K. S. Kendler, and B. P. Riley. (2008). AKT1 Is Associated with Schizophrenia Across Multiple Symptom Dimensions in the Irish Study of High Density Schizophrenia Families. Biological Psychiatry 63 5:449-457. doi: 10.1016/j.biopsych.2007.06.005.
48		Van Den Bogaert, A., J. Schumacher, T. G. Schulze, A. C. Otte, S. Ohlraun, S. Kovalenko, T. Becker, J. Freudenberg, E. G. Jönsson, M. Mattila-Evenden, G. C. Sedvall, P. M. Czerski, P. Kapelski, J. Hauser, W. Maier, M. Rietschel, P. Propping, M. M. Nöthen, and S. Cichon. (2003). The DTNBP1 (Dysbindin) Gene Contributes to Schizophrenia, Depending on Family History of the Disease. The American Journ…
49		Vink, M., M. de Leeuw, J. J. Luykx, K. R. van Eijk, H. E. van den Munkhof, M. van Buuren, and R. S. Kahn. (2016). DRD2 Schizophrenia-Risk Allele Is Associated With Impaired Striatal Functioning in Unaffected Siblings of Schizophrenia Patients. Schizophr Bull 42 3:843-850. doi: 10.1093/schbul/sbv166.
50		Vladimirov, V., D. L. Thiselton, P. H. Kuo, J. McClay, A. Fanous, B. Wormley, J. Vittum, R. Ribble, B. Moher, E. van den Oord, F. A. O'Neill, D. Walsh, K. S. Kendler, and B. P. Riley. (2007). A region of 35 kb containing the trace amine associate receptor 6 (TAAR6) gene is associated with schizophrenia in the Irish study of high-density schizophrenia families. Mol Psychiatry 12 9:842-853. doi: 10…
51		Wang, K. S., X. F. Liu, and N. Aragam. (2010). A genome-wide meta-analysis identifies novel loci associated with schizophrenia and bipolar disorder. Schizophr Res 124 1-3:192-199. doi: 10.1016/j.schres.2010.09.002.
52		Williams, N. M., A. Preece, D. W. Morris, G. Spurlock, N. J. Bray, M. Stephens, N. Norton, H. Williams, M. Clement, S. Dwyer, C. Curran, J. Wilkinson, V. Moskvina, J. L. Waddington, M. Gill, A. P. Corvin, S. Zammit, G. Kirov, M. J. Owen, and M. C. O'Donovan. (2004). Identification in 2 independent samples of a novel schizophrenia risk haplotype of the dystrobrevin binding protein gene (DTNBP1). A…
53		Williams, N. M., A. Preece, G. Spurlock, N. Norton, H. J. Williams, R. G. McCreadie, P. Buckland, V. Sharkey, K. V. Chowdari, S. Zammit, V. Nimgaonkar, G. Kirov, M. J. Owen, and M. C. O'Donovan. (2004). Support for RGS4 as a susceptibility gene for schizophrenia. Biol Psychiatry 55:192-195. doi: 10.1016/S0006-3223(03)01169-7.
54		Wu, Y., R. Bi, C. Zeng, C. Ma, C. Sun, J. Li, X. Xiao, M. Li, D. F. Zhang, P. Zheng, N. Sheng, X. J. Luo, and Y. G. Yao. (2019). Identification of the primate-specific gene BTN3A2 as an additional schizophrenia risk gene in the MHC loci. EBioMedicine 44:530-541. doi: 10.1016/j.ebiom.2019.05.006.
55		Wu, Y., Y. G. Yao, and X. J. Luo. (2017). SZDB: A Database for Schizophrenia Genetic Research. Schizophr Bull 43 2:459-471. doi: 10.1093/schbul/sbw102.
56		Xu, F. L., X. Wu, J. J. Zhang, B. J. Wang, and J. Yao. (2018). A meta-analysis of data associating DRD4 gene polymorphisms with schizophrenia. Neuropsychiatr Dis Treat 14:153-164. doi: 10.2147/NDT.S156479.
57		Zammit, S., G. Spurlock, H. Williams, N. Norton, N. Williams, M. C. O'Donovan, and M. J. Owen. (2007). Genotype effects of CHRNA7, CNR1 and COMT in schizophrenia: interactions with tobacco and cannabis use. Br J Psychiatry 191:402-407. doi: 10.1192/bjp.bp.107.036129.
58		Zhu, D., J. Yin, C. Liang, X. Luo, D. Lv, Z. Dai, S. Xiong, J. Fu, Y. Li, J. Lin, Z. Lin, Y. Wang, and G. Ma. (2019). CACNA1C (rs1006737) may be a susceptibility gene for schizophrenia: An updated meta-analysis. Brain Behav 9 6:e01292. doi: 10.1002/brb3.1292.
